# COVID-19-related coagulopathy – Is transferrin a missing link?

**DOI:** 10.1101/2020.06.11.147025

**Authors:** Katie-May McLaughlin, Marco Bechtel, Denisa Bojkova, Mark N. Wass, Martin Michaelis, Jindrich Cinatl

## Abstract

SARS-CoV-2 is the causative agent of COVID-19. Severe COVID-19 disease has been associated with disseminated intravascular coagulation and thrombosis, but the mechanisms underlying COVID-19-related coagulopathy remain unknown. Since the risk of severe COVID-19 disease is higher in males than in females and increases with age, we combined proteomics data from SARS-CoV-2-infected cells with human gene expression data from the Genotype-Tissue Expression (GTEx) database to identify gene products involved in coagulation that change with age, differ in their levels between females and males, and are regulated in response to SARS-CoV-2 infection. This resulted in the identification of transferrin as a candidate coagulation promoter, whose levels increases with age and are higher in males than in females and that is increased upon SARS-CoV-2 infection. A systematic investigation of gene products associated with the GO term “blood coagulation” did not reveal further high confidence candidates, which are likely to contribute to COVID-19-related coagulopathy. In conclusion, the role of transferrin should be considered in the course of COVID-19 disease and further examined in ongoing clinic-pathological investigations.
