## Supplements for "COVID-19-related coagulopathy – Is transferrin a missing link?": Supplementary Tables.xlsx

### Sheet: Legend
Table S1. Wilcoxon rank sum test W values and p-values for comparison of expression of genes associated with the GO term "Blood Coagulation" (GO:0007596) in males vs females
Table S2. p-values for linear regression model correlating expression of genes associated with the GO term "Blood Coagulation" (GO:0007596) with age
Table S3. Genes with relevant functions whose expression levels correlate with age and differ between males and females

### Sheet: Table S1
Gene	W	p
CDC42	36556605	<2.2e-16	no obvious role
HDAC1	36841187	<2.2e-16	no obvious role
PABPC4	36518476	<2.2e-16	no obvious role
STXBP3	36297072	<2.2e-16	no obvious role
PLA2G4A	36631718	<2.2e-16	relevant
GGCX	36290575	<2.2e-16	relevant
NFE2L2	36270775	<2.2e-16	no obvious role
TFPI	36716707	<2.2e-16	relevant
PRSS56	30638115	<2.2e-16	no obvious role
RAF1	36370182	<2.2e-16	potential upstream modulator, involved in many pathways
PLSCR1	36375251	<2.2e-16	no obvious role
RAP2B	36464145	<2.2e-16	potential upstream modulator, involved in many pathways
PIK3CA	36847942	<2.2e-16	potential upstream modulator, involved in many pathways
BLOC1S4	36625954	<2.2e-16	potential upstream modulator, involved in many pathways
PDGFRA	37782624	<2.2e-16	potential upstream modulator, involved in many pathways
HPSE	37701121	<2.2e-16	no obvious role
MMRN1	36413871	<2.2e-16	relevant
ANXA5	36453617	<2.2e-16	no obvious role
IRF2	37112096	<2.2e-16	no obvious role
KLKB1	31000698	<2.2e-16	relevant
PIK3R1	37720189	<2.2e-16	potential upstream modulator, involved in many pathways
AP3B1	36215557	<2.2e-16	potential upstream modulator, involved in many pathways
TRPC7	31079850	<2.2e-16	no obvious role
ACTB	36186652	<2.2e-16	no obvious role
HSPB1	36430001	<2.2e-16	relevant
DMTN	30638524	<2.2e-16	no obvious role
AK3	36692374	<2.2e-16	no obvious role
JAK2	36827658	<2.2e-16	potential upstream modulator, involved in many pathways
TLN1	36645909	<2.2e-16	potential upstream modulator, involved in many pathways
PAPSS2	36734364	<2.2e-16	relevant
HPS6	36906576	<2.2e-16	potential upstream modulator, involved in many pathways
ILK	36303868	<2.2e-16	potential upstream modulator, involved in many pathways
SERPING1	36965530	<2.2e-16	relevant
ITPR2	37272756	<2.2e-16	potential upstream modulator, involved in many pathways
ANO6	36765543	<2.2e-16	relevant
RAD51B	36152649	<2.2e-16	no obvious role
THBS1	36410959	<2.2e-16	relevant
COL1A1	36194138	<2.2e-16	no obvious role
GNA13	36452536	<2.2e-16	no obvious role
ACTG1	36584114	<2.2e-16	no obvious role
EMILIN2	36786852	<2.2e-16	relevant
GATA6	36441983	<2.2e-16	no obvious role
LMAN1	36900217	<2.2e-16	relevant
EHD2	36471144	<2.2e-16	no obvious role
CD40	36552614	<2.2e-16	no obvious role
DGKK	29968513	<2.2e-16	no obvious role
FLNA	36324891	<2.2e-16	no obvious role
MYH9	36112996	4.89e-16	relevant
VCL	36094619	7.93e-16	potential upstream modulator, involved in many pathways
COL3A1	36074903	1.33e-15	no obvious role
RAC1	36073065	1.39e-15	potential upstream modulator, involved in many pathways
FBLN1	36050831	2.47e-15	no obvious role
DOCK1	36040321	3.24e-15	no obvious role
C1GALT1C1	36030226	4.2e-15	no obvious role
PLAUR	36028955	4.34e-15	relevant
VWF	36011419	6.78e-15	relevant
HDAC2	36006993	7.58e-15	no obvious role
PRCP	35998006	9.51e-15	no obvious role
SRF	35976202	1.65e-14	potential upstream modulator, involved in many pathways
CAV1	35970948	1.88e-14	potential upstream modulator, involved in many pathways
MAFF	35970393	1.9e-14	potential upstream modulator, involved in many pathways
DOCK11	35937098	4.34e-14	no obvious role
PROS1	35934671	4.61e-14	relevant
PRKCB	31233246	5.07e-14	potential upstream modulator, involved in many pathways
PDPN	35901804	1.03e-13	relevant
ZFPM2	35897144	1.15e-13	no obvious role
FCER1G	35856505	3.06e-13	no obvious role
C1QTNF1	35823086	6.73e-13	relevant
ACTN1	35816974	7.77e-13	no obvious role
F13A1	35793286	1.35e-12	relevant
RCOR1	35788283	1.51e-12	no obvious role
GATA4	35774805	1.73e-12	no obvious role
VKORC1	35778469	1.9e-12	relevant
CAPZA2	35758499	3e-12	no obvious role
ALOX12	35757276	3.08e-12	potential upstream modulator, involved in many pathways
TBXA2R	35730489	5.66e-12	relevant
CLIC1	35728178	5.96e-12	no obvious role
SHH	31470148	9.98e-12	potential upstream modulator, involved in many pathways
JMJD1C	35621765	6.18e-11	no obvious role
CEACAM1	35617429	6.78e-11	relevant
MYL9	35611804	7.64e-11	no obvious role
PRKAR1A	35599691	9.89e-11	no obvious role
METAP1	35593121	1.14e-10	no obvious role
P2RX2	31626646	2.56e-10	no obvious role
CD177	35548084	2.92e-10	relevant
FN1	35537527	3.63e-10	relevant
ADAMTS18	31634244	3.74e-10	relevant
TSPAN32	35528739	4.34e-10	no obvious role
FERMT3	35513236	5.96e-10	potential upstream modulator, involved in many pathways
PEAR1	35510895	6.25e-10	relevant
DGKI	31656465	6.69e-10	no obvious role
ANXA2	35500323	7.75e-10	relevant
AKAP10	35496711	8.33e-10	no obvious role
F5	31671788	9.12e-10	relevant
P2RX6	31673507	9.44e-10	no obvious role
GAS6	35485288	1.05e-09	relevant
FAP	35460611	1.72e-09	no obvious role
PRKAR2A	35457769	1.81e-09	potential upstream modulator, involved in many pathways
TFPI2	35456532	1.86e-09	relevant
SERPINA1	35442047	2.47e-09	relevant
P2RX4	35440137	2.57e-09	no obvious role
SLC4A1	31735244	3.14e-09	relevant
MYL12A	35419417	3.85e-09	no obvious role
TLR4	35407930	4.8e-09	relevant
SAA1	35398040	5.81e-09	relevant
C4BPB	35390873	6.28e-09	potential upstream modulator, involved in many pathways
P2RX3	31813443	6.71e-09	no obvious role
IFNA6	32246304	6.74e-09	no obvious role
YWHAZ	35380480	8.13e-09	potential upstream modulator, involved in many pathways
PRDX2	35373626	9.26e-09	no obvious role
DGKA	35361321	1.17e-08	no obvious role
CAPZB	35350677	1.43e-08	no obvious role
PRKCG	31832481	2.02e-08	potential upstream modulator, involved in many pathways
CD59	35324827	2.31e-08	no obvious role
AXL	35324616	2.31e-08	potential upstream modulator, involved in many pathways
CD40LG	35321081	2.32e-08	no obvious role
FZD6	35311470	2.95e-08	no obvious role
LNPK	35294814	3.99e-08	no obvious role
F12	31873358	4.3e-08	relevant
F10	35290509	4.32e-08	relevant
RAB27A	35268108	6.46e-08	no obvious role
ADAMTS13	31913603	8.85e-08	relevant
MAFK	35247303	9.35e-08	no obvious role
F2RL2	35246114	9.52e-08	relevant
PRKG1	35234042	1.18e-07	no obvious role
DGKH	35211827	1.74e-07	no obvious role
GNG2	31957617	1.91e-07	no obvious role
DGKZ	31961476	2.04e-07	no obvious role
CAPZA1	35194710	2.34e-07	no obvious role
TRPC6	35189499	2.56e-07	potential upstream modulator, involved in many pathways
HMG20B	35178785	3.07e-07	no obvious role
GATA5	35170245	3.09e-07	no obvious role
F8	35175185	3.26e-07	relevant
COL1A2	35172444	3.42e-07	no obvious role
ITGB3	35165229	3.86e-07	potential upstream modulator, involved in many pathways
SERPINF2	35163494	3.98e-07	relevant
SRC	35156114	4.5e-07	potential upstream modulator, involved in many pathways
MAPK3	35146847	5.25e-07	potential upstream modulator, involved in many pathways
ITPR3	35145502	5.37e-07	no obvious role
HPS5	35143273	5.58e-07	no obvious role
PROCR	35141259	5.77e-07	relevant
GATA2	35121223	8.03e-07	potential upstream modulator, involved in many pathways
CD9	35120713	8.1e-07	potential upstream modulator, involved in many pathways
USF1	35110019	9.65e-07	potential upstream modulator, involved in many pathways
ARRB2	35106566	1.02e-06	no obvious role
IFNA2	32502700	1.12e-06	no obvious role
PLCG2	35086352	1.42e-06	no obvious role
ITGA2	35080664	1.55e-06	potential upstream modulator, involved in many pathways
TEC	35079566	1.58e-06	no obvious role
LYN	35062670	2.07e-06	potential upstream modulator, involved in many pathways
ENPP4	32109165	2.34e-06	no obvious role
F13B	32678407	2.8e-06	relevant
C1QBP	35036457	3.12e-06	relevant
A2M	35034767	3.2e-06	relevant
RBSN	35020883	3.97e-06	no obvious role
ENTPD1	34997879	5.65e-06	relevant
VAV2	34996132	5.8e-06	no obvious role
LCP2	34985856	6.77e-06	no obvious role
P2RY1	34979043	7.51e-06	relevant
GP5	34975785	7.67e-06	no obvious role
KDM1A	34975505	7.91e-06	no obvious role
UBASH3B	32203797	9.94e-06	no obvious role
PHF21A	34956188	1.06e-05	no obvious role
ITPR1	34949631	1.16e-05	potential upstream modulator, involved in many pathways
PIK3R5	34949600	1.16e-05	no obvious role
PAFAH2	34949183	1.17e-05	no obvious role
PRKCH	34948832	1.18e-05	potential upstream modulator, involved in many pathways
HBB	32217181	1.21e-05	no obvious role
MAFG	34940192	1.34e-05	no obvious role
WAS	34938509	1.37e-05	potential upstream modulator, involved in many pathways
MERTK	34938092	1.38e-05	potential upstream modulator, involved in many pathways
CD36	34879958	3.17e-05	relevant
IFNA1	32764093	3.98e-05	no obvious role
P2RX1	34859311	4.22e-05	no obvious role
GNA12	34840562	5.46e-05	no obvious role
CD34	34839270	5.56e-05	no obvious role
CELA2A	34829845	6.09e-05	no obvious role
BLOC1S3	34830869	6.23e-05	no obvious role
CSRP1	34823144	6.92e-05	no obvious role
ADORA2A	32355741	8.45e-05	no obvious role
DGKB	32362597	9.24e-05	no obvious role
ENTPD2	32363252	9.33e-05	no obvious role
GNAQ	34795318	0.0001003	potential upstream modulator, involved in many pathways
ADRA2A	34791222	0.0001059	no obvious role
PDPK1	34785509	0.0001141	potential upstream modulator, involved in many pathways
GP1BA	34781842	0.0001198	relevant
F2RL1	34739068	0.0002077	relevant
KRT1	34737663	0.0002114	no obvious role
EDN1	34736591	0.0002143	no obvious role
F2RL3	34725326	0.0002469	relevant
P2RX5	32442457	0.0002588	no obvious role
DOCK6	34713502	0.0002862	no obvious role
SH2B1	34707357	0.0003088	no obvious role
LCK	34707257	0.0003092	potential upstream modulator, involved in many pathways
F3	34706857	0.0003107	relevant
IRF1	34706536	0.0003119	potential upstream modulator, involved in many pathways
IFNA8	32990415	0.0003404	no obvious role
F11R	34696384	0.0003534	relevant
PLEK	34693997	0.0003639	no obvious role
TXK	34680643	0.000428	no obvious role
IFNA21	32640118	0.0004671	no obvious role
GATA1	32495411	0.0004934	potential upstream modulator, involved in many pathways
DOCK9	34665934	0.0005108	no obvious role
SERPINE2	32508179	0.000576	relevant
SERPINB2	34648695	0.0006082	relevant
PIK3CB	34644586	0.0006579	potential upstream modulator, involved in many pathways
PRTN3	32531466	0.0007208	no obvious role
CYP4F2	32550759	0.0007513	interferes with warfarin action
F11	32581805	0.001184	relevant
P2RX7	34576916	0.001425	potential upstream modulator, involved in many pathways
PIK3CG	34570570	0.001528	potential upstream modulator, involved in many pathways
APOE	32593806	0.001534	interferes with warfarin action
FGG	34558749	0.001588	relevant
SELP	34566976	0.001589	relevant
SLC7A11	32601364	0.001667	no obvious role
PDGFA	34553955	0.001833	potential upstream modulator, involved in many pathways
SERPIND1	34551678	0.001878	relevant
PTPN6	34549301	0.001928	potential upstream modulator, involved in many pathways
PLAT	34530393	0.002362	relevant
ABAT	32641236	0.00256	no obvious role
PRKCD	34510485	0.002914	potential upstream modulator, involved in many pathways
PIK3R6	32653840	0.002923	no obvious role
SERPINA5	34487324	0.003703	relevant
FIBP	32679288	0.003802	no obvious role
HBD	32692720	0.004252	no obvious role
FGB	34444515	0.004861	relevant
SCUBE1	34457973	0.00498	relevant
KNG1	32729135	0.005154	relevant
PTPN11	34449564	0.005414	no obvious role
PRKCE	32722446	0.005856	potential upstream modulator, involved in many pathways
MICAL1	34419060	0.007285	no obvious role
F7	32747171	0.007431	relevant
RAB5A	34408659	0.008045	no obvious role
SERPINE1	34398573	0.008848	relevant
PRKACA	34394944	0.009155	potential upstream modulator, involved in many pathways
ARRB1	34393982	0.009237	no obvious role
SH2B2	32780219	0.01015	no obvious role
ADTRP	32799871	0.01215	relevant
PRKACG	32964984	0.01279	no obvious role
FYN	34337338	0.01545	potential upstream modulator, involved in many pathways
F2	32833877	0.01622	relevant
HRG	32869001	0.01695	relevant
SH2B3	34317118	0.01844	potential upstream modulator, involved in many pathways
VTN	32860124	0.02065	no obvious role
MFN2	34284900	0.02423	no obvious role
TRPC3	32897514	0.0282	potential upstream modulator, involved in many pathways
DTNBP1	32899897	0.02875	no obvious role
ZFPM1	32901220	0.02906	no obvious role
CARMIL1	34260555	0.0296	relevant
HGFAC	32911922	0.03169	relevant
MPL	34251775	0.03177	potential upstream modulator, involved in many pathways
MPIG6B	34251764	0.03178	relevant
PF4	34227355	0.03585	relevant
BLK	34229456	0.03779	no obvious role
P2RY12	34211063	0.04372	relevant
PRKCA	34202599	0.04664	potential upstream modulator, involved in many pathways
TSPAN8	34192732	0.05024
CPB2	32984339	0.05414
PLAU	34174988	0.0573
STXBP1	34170830	0.05906
EHD3	32994902	0.0598
GNA14	34163471	0.0623
ADRA2B	34161484	0.0632
PRKAR1B	33007151	0.06533
PF4V1	34087695	0.07167
GNAS	34133963	0.07681
GP9	33081866	0.09958
PRKCQ	33081947	0.1089
COMP	33090836	0.1153
THBD	34057420	0.1275
AKAP1	34052208	0.1317
VPS45	34051525	0.1323
CYP4F11	34042337	0.14
DOCK8	34020647	0.1597
TYRO3	33148544	0.1646
MAPK1	33998615	0.1817
PROC	33173117	0.1899
NFE2	33197958	0.2182
EPHB2	33964172	0.2205
HPS4	33961934	0.2232
GATA3	33956170	0.2303
SYK	33951914	0.2357
IFNA16	33688700	0.2407
TREML1	33225664	0.2531
FGA	33917304	0.275
GNA11	33920986	0.2772
VAV1	33910929	0.2917
PRKAR2B	33910733	0.2919
DGKQ	33909362	0.294
SERPINC1	33262952	0.3063
GNA15	33896984	0.3126
ITPK1	33271143	0.3189
PROZ	33870713	0.3546
ANXA8	33869297	0.3568
APOH	33854566	0.372
IFNA5	33820745	0.4006
HBE1	33320725	0.402
ITGA2B	33842654	0.4034
IFNA17	33491512	0.4151
HBG1	33821109	0.4282
GP6	33812378	0.4602
SERPINA10	33804591	0.4745
DGKG	33372995	0.5028
EHD1	33382922	0.5233
CLEC1B	33391842	0.5374
HBG2	33770056	0.5466
VAV3	33750733	0.5886
NOS3	33736645	0.6201
RAD51C	33427986	0.6214
PRKACB	33725092	0.6465
WNT3A	33718596	0.6518
IFNA7	33543205	0.6579
IFNB1	33647857	0.7185
HNF4A	33680827	0.7507
PLG	33673479	0.7653
IFNA4	33554895	0.7835
IFNA10	33607916	0.7864
FOXA2	33660139	0.7877
ADRA2C	33502116	0.7978
IFNA14	33612252	0.8024
PDGFB	33509064	0.8151
IL6	33511049	0.82
CBX5	33648202	0.832
DGKE	33525363	0.8559
F2R	33617589	0.9092
F9	33553741	0.9122
DGKD	33616119	0.9129

### Sheet: Table S2
Gene	p
MFN2	<2.2e-16	no obvious role
CAPZB	<2.2e-16	no obvious role
CDC42	<2.2e-16	no obvious role
KDM1A	<2.2e-16	no obvious role
PAFAH2	<2.2e-16	no obvious role
HDAC1	<2.2e-16	no obvious role
PABPC4	<2.2e-16	no obvious role
PRKACB	<2.2e-16	potential upstream modulator, involved in many pathways
CAPZA1	<2.2e-16	no obvious role
F11R	<2.2e-16	relevant
PLA2G4A	<2.2e-16	relevant
CSRP1	<2.2e-16	no obvious role
GGCX	<2.2e-16	relevant
RAF1	<2.2e-16	potential upstream modulator, involved in many pathways
PRKAR2A	<2.2e-16	potential upstream modulator, involved in many pathways
PRKCD	<2.2e-16	potential upstream modulator, involved in many pathways
PIK3CA	<2.2e-16	potential upstream modulator, involved in many pathways
BLOC1S4	<2.2e-16	potential upstream modulator, involved in many pathways
PDGFRA	<2.2e-16	potential upstream modulator, involved in many pathways
HPSE	<2.2e-16	no obvious role
METAP1	<2.2e-16	no obvious role
TRPC3	<2.2e-16	potential upstream modulator, involved in many pathways
IRF2	<2.2e-16	no obvious role
PIK3R1	<2.2e-16	potential upstream modulator, involved in many pathways
AP3B1	<2.2e-16	potential upstream modulator, involved in many pathways
CLIC1	<2.2e-16	no obvious role
SRF	<2.2e-16	potential upstream modulator, involved in many pathways
FYN	<2.2e-16	potential upstream modulator, involved in many pathways
HDAC2	<2.2e-16	no obvious role
PRKAR1B	<2.2e-16	potential upstream modulator, involved in many pathways
ACTB	<2.2e-16	no obvious role
PIK3CG	<2.2e-16	potential upstream modulator, involved in many pathways
CAV1	<2.2e-16	potential upstream modulator, involved in many pathways
CAPZA2	<2.2e-16	no obvious role
DMTN	<2.2e-16	no obvious role
YWHAZ	<2.2e-16	potential upstream modulator, involved in many pathways
DOCK8	<2.2e-16	no obvious role
JAK2	<2.2e-16	potential upstream modulator, involved in many pathways
IFNA21	<2.2e-16	no obvious role
IFNA6	<2.2e-16	no obvious role
TLN1	<2.2e-16	potential upstream modulator, involved in many pathways
SYK	<2.2e-16	potential upstream modulator, involved in many pathways
STXBP1	<2.2e-16	no obvious role
VCL	<2.2e-16	potential upstream modulator, involved in many pathways
ENTPD1	<2.2e-16	relevant
HPS6	<2.2e-16	potential upstream modulator, involved in many pathways
ILK	<2.2e-16	potential upstream modulator, involved in many pathways
DGKZ	<2.2e-16	no obvious role
EHD1	<2.2e-16	no obvious role
PRCP	<2.2e-16	no obvious role
PTPN6	<2.2e-16	potential upstream modulator, involved in many pathways
ITPR2	<2.2e-16	potential upstream modulator, involved in many pathways
ANO6	<2.2e-16	relevant
TSPAN8	<2.2e-16	relevant
P2RX7	<2.2e-16	potential upstream modulator, involved in many pathways
ACTN1	<2.2e-16	no obvious role
RCOR1	<2.2e-16	no obvious role
RAB27A	<2.2e-16	no obvious role
ABAT	<2.2e-16	no obvious role
C1QBP	<2.2e-16	relevant
AKAP10	<2.2e-16	no obvious role
ITGB3	<2.2e-16	potential upstream modulator, involved in many pathways
AKAP1	<2.2e-16	no obvious role
ACTG1	<2.2e-16	no obvious role
GATA6	<2.2e-16	no obvious role
HMG20B	<2.2e-16	no obvious role
AXL	<2.2e-16	potential upstream modulator, involved in many pathways
CEACAM1	<2.2e-16	relevant
APOE	<2.2e-16	interferes with warfarin action
BLOC1S3	<2.2e-16	no obvious role
EHD2	<2.2e-16	no obvious role
PRKCG	<2.2e-16	potential upstream modulator, involved in many pathways
MYL9	<2.2e-16	no obvious role
SRC	<2.2e-16	potential upstream modulator, involved in many pathways
DOCK11	<2.2e-16	no obvious role
C1GALT1C1	<2.2e-16	no obvious role
FLNA	<2.2e-16	no obvious role
C1QTNF1	2.62e-16	relevant
ARRB1	4.59e-16	no obvious role
F13A1	6.16e-16	relevant
ADTRP	6.55e-16	relevant
FOXA2	8.48e-16	no obvious role
DGKI	9.8e-16	no obvious role
EMILIN2	1.34e-15	relevant
GNAS	6.25e-15	no obvious role
PRKAR2B	6.3e-15	no obvious role
GP5	3.81e-14	no obvious role
GATA2	6.64e-14	potential upstream modulator, involved in many pathways
MAFG	9.98e-14	no obvious role
P2RY12	4.09e-13	relevant
EPHB2	4.38e-13	no obvious role
PLCG2	4.94e-13	no obvious role
AK3	7.15e-13	no obvious role
RAP2B	8.11e-13	potential upstream modulator, involved in many pathways
PRKCE	8.46e-13	potential upstream modulator, involved in many pathways
ANXA5	1.07e-12	no obvious role
ADAMTS18	2.93e-12	relevant
IFNA8	5.2e-12	no obvious role
ANXA2	7.62e-12	relevant
TYRO3	1.04e-11	potential upstream modulator, involved in many pathways
ADAMTS13	1.58e-11	relevant
FZD6	1.69e-11	no obvious role
VAV1	2.13e-11	no obvious role
TBXA2R	3.34e-11	relevant
HPS5	3.87e-11	no obvious role
MYH9	4.69e-11	relevant
BLK	6.06e-11	no obvious role
MICAL1	1.28e-10	no obvious role
CD59	1.36e-10	no obvious role
ITPR1	1.38e-10	potential upstream modulator, involved in many pathways
EHD3	2.87e-10	no obvious role
PLAU	3.07e-10	relevant
RAC1	3.49e-10	potential upstream modulator, involved in many pathways
ADORA2A	7.14e-10	no obvious role
DGKK	7.99e-10	no obvious role
NFE2L2	1.06e-09	no obvious role
CD9	1.93e-09	potential upstream modulator, involved in many pathways
COL3A1	2.29e-09	no obvious role
PLSCR1	2.46e-09	no obvious role
FERMT3	3.54e-09	potential upstream modulator, involved in many pathways
THBS1	3.67e-09	relevant
LYN	7.17e-09	potential upstream modulator, involved in many pathways
SCUBE1	8.31e-09	relevant
FCER1G	9.96e-09	no obvious role
VAV2	1.11e-08	no obvious role
SERPING1	1.37e-08	relevant
HNF4A	1.77e-08	potential upstream modulator, involved in many pathways
TRPC6	1.94e-08	potential upstream modulator, involved in many pathways
PRKACA	1.97e-08	potential upstream modulator, involved in many pathways
PRSS56	2.55e-08	no obvious role
DGKA	3.04e-08	no obvious role
ADRA2A	3.1e-08	no obvious role
SERPINB2	3.56e-08	relevant
RAD51B	3.85e-08	no obvious role
HSPB1	4.23e-08	relevant
NFE2	4.52e-08	relevant
THBD	1.13e-07	relevant
TLR4	1.17e-07	relevant
DOCK1	1.61e-07	no obvious role
JMJD1C	1.74e-07	no obvious role
GNA11	2.07e-07	no obvious role
VKORC1	2.16e-07	relevant
MERTK	2.56e-07	potential upstream modulator, involved in many pathways
DGKB	2.85e-07	no obvious role
CLEC1B	3.19e-07	relevant
GATA5	3.91e-07	no obvious role
ALOX12	4.46e-07	potential upstream modulator, involved in many pathways
GATA4	4.66e-07	no obvious role
PROCR	5.55e-07	relevant
P2RX1	7.47e-07	no obvious role
DGKE	7.98e-07	relevant
PIK3R5	8.48e-07	no obvious role
PRKG1	1.18e-06	no obvious role
F2RL1	1.48e-06	relevant
LMAN1	1.83e-06	relevant
SLC7A11	1.95e-06	no obvious role
STXBP3	2.04e-06	no obvious role
MPL	2.59e-06	potential upstream modulator, involved in many pathways
SERPINA5	2.79e-06	relevant
WAS	3.28e-06	potential upstream modulator, involved in many pathways
DGKD	4.25e-06	no obvious role
KLKB1	4.34e-06	relevant
ENTPD2	4.36e-06	no obvious role
P2RX4	6.08e-06	no obvious role
PIK3CB	8.99e-06	potential upstream modulator, involved in many pathways
CD40	9.05e-06	no obvious role
MMRN1	9.38e-06	relevant
TEC	9.43e-06	no obvious role
PROS1	9.85e-06	relevant
SELP	9.89e-06	relevant
IRF1	1e-05	potential upstream modulator, involved in many pathways
CARMIL1	1.07e-05	relevant
TXK	1.4e-05	no obvious role
ADRA2C	2.13e-05	no obvious role
ITPR3	3.28e-05	no obvious role
SH2B3	3.85e-05	potential upstream modulator, involved in many pathways
MYL12A	5.41e-05	no obvious role
IL6	8.28e-05	IL6
CD34	9.05e-05	no obvious role
FBLN1	9.96e-05	no obvious role
P2RX2	0.0001322	no obvious role
VWF	0.0001492	relevant
PDPN	0.0001564	relevant
USF1	0.0001776	potential upstream modulator, involved in many pathways
PTPN11	0.0001817	no obvious role
GP9	0.0002601	relevant
VAV3	0.0002862	no obvious role
GP1BA	0.0003055	relevant
P2RX5	0.0003308	no obvious role
PEAR1	0.0003837	relevant
ITPK1	0.0004872	no obvious role
GNA15	0.000626	no obvious role
NOS3	0.0007108	relevant
TRPC7	0.0007958	no obvious role
F5	0.0008073	relevant
TREML1	0.0009236	relevant
MAPK3	0.0009833	potential upstream modulator, involved in many pathways
CD36	0.001245	relevant
F10	0.001327	relevant
ZFPM1	0.001486	no obvious role
PAPSS2	0.001759	potentially relevant
F2R	0.001763	relevant
IFNA4	0.002516	no obvious role
IFNA1	0.002782	no obvious role
SH2B2	0.002812	no obvious role
PF4	0.003292	relevant
P2RX6	0.003914	no obvious role
SERPINE2	0.004987	relevant
GAS6	0.00506	relevant
PDGFB	0.005224	relevant
DTNBP1	0.005345	no obvious role
GNA13	0.005457	no obvious role
PRKAR1A	0.005536	no obvious role
CD177	0.006729	relevant
TFPI	0.007328	relevant
PRKCH	0.01001	potential upstream modulator, involved in many pathways
PIK3R6	0.01157	no obvious role
MPIG6B	0.0124	relevant
PDPK1	0.01419	potential upstream modulator, involved in many pathways
RAB5A	0.01503	no obvious role
PRKCA	0.01634	potential upstream modulator, involved in many pathways
GP6	0.01962	relevant
PRTN3	0.02197	no obvious role
FIBP	0.02432	no obvious role
HPS4	0.02531	no obvious role
IFNA17	0.02935	no obvious role
PRDX2	0.03407	no obvious role
F11	0.03643	relevant
SH2B1	0.03842	no obvious role
CBX5	0.04106	no obvious role
PHF21A	0.04124	no obvious role
LCP2	0.04249	no obvious role
MAPK1	0.04471	potential upstream modulator, involved in many pathways
ZFPM2	0.04526	no obvious role
IFNA7	0.04531	no obvious role
CYP4F11	0.0462	involved in warfarin metabolism
HGFAC	0.04925	potentially relevant
A2M	0.05103
IFNA5	0.05735
RAD51C	0.06014
GNA14	0.06304
SERPINA10	0.06363
EDN1	0.06519
F2RL3	0.07005
PLEK	0.07057
GNG2	0.07134
ARRB2	0.08071
F8	0.08106
ADRA2B	0.08114
SAA1	0.08164
CELA2A	0.0835
SHH	0.08396
FAP	0.0985
F9	0.0987
PRKCB	0.1018
COL1A1	0.1046
CPB2	0.1047
PLAUR	0.1069
COL1A2	0.1113
PLAT	0.1157
F7	0.1187
DOCK9	0.1202
IFNA16	0.1441
PLG	0.1448
CD40LG	0.1468
PROC	0.151
ANXA8	0.1584
KNG1	0.1742
SERPINA1	0.1785
F12	0.1902
PRKACG	0.1963
LCK	0.1976
SERPINF2	0.1988
MAFF	0.2032
RBSN	0.2037
APOH	0.2077
FGA	0.2242
F2	0.2248
C4BPB	0.228
PF4V1	0.2357
FGG	0.2424
PROZ	0.2491
F13B	0.2522
SERPINC1	0.253
TSPAN32	0.268
FGB	0.2816
HBE1	0.2865
HBG2	0.2924
VTN	0.2969
HBB	0.3051
F3	0.3243
LNPK	0.3459
SERPIND1	0.3498
IFNA2	0.3654
TFPI2	0.4038
VPS45	0.4127
DGKQ	0.4129
SLC4A1	0.4274
DOCK6	0.4391
HRG	0.4498
UBASH3B	0.4539
COMP	0.4661
FN1	0.4765
IFNA10	0.4824
ITGA2	0.5182
HBG1	0.5437
SERPINE1	0.5635
ENPP4	0.5658
P2RX3	0.5707
KRT1	0.6125
CYP4F2	0.6316
MAFK	0.6346
GNA12	0.6616
GATA1	0.6829
ITGA2B	0.6862
PDGFA	0.6907
HBD	0.7555
GNAQ	0.7688
GATA3	0.8007
P2RY1	0.8055
DGKH	0.8127
WNT3A	0.8594
DGKG	0.8611
F2RL2	0.8827
PRKCQ	0.9121
IFNA14	0.9642
IFNB1	0.989

### Sheet: Table S3
Gene
PLA2G4A
GGCX
TFPI
MMRN1
KLKB1
HSPB1
PAPSS2
SERPING1
ANO6
THBS1
EMILIN2
LMAN1
MYH9
VWF
PROS1
PDPN
C1QTNF1
F13A1
VKORC1
TBXA2R
CEACAM1
CD177
ADAMTS18
PEAR1
ANXA2
F5
GAS6
TLR4
F10
ADAMTS13
PROCR
C1QBP
ENTPD1
P2RY1
CD36
GP1BA
F2RL1
F11R
SERPINE2
SERPINB2
F11
SELP
SERPINA5
SCUBE1
ADTRP
CARMIL1
HGFAC
MPIG6B
PF4
P2RY12
